# A novel SUN1-ALLAN complex coordinates segregation of the bipartite MTOC across the nuclear envelope during rapid closed mitosis in Plasmodium

**DOI:** 10.1101/2024.12.04.625416

**Authors:** Mohammad Zeeshan, Igor Blatov, Ryuji Yanase, David J. P. Ferguson, Sarah L. Pashley, Zeinab Chahine, Yoshiki Yamaryo Botté, Akancha Mishra, Baptiste Marché, Suhani Bhanvadia, Molly Hair, Sagar Batra, Robert Markus, Declan Brady, Andrew Bottrill, Sue Vaughan, Cyrille Y. Botté, Karine Le Roch, Anthony A. Holder, Eelco C. Tromer, Rita Tewari

**Author notes:** These authors contributed equally (Mohammad Zeeshan, Igor Blatov). These authors contributed equally (Ryuji Yanase, David J. P. Ferguson).

## Abstract

Mitosis in eukaryotes involves reorganization of the nuclear envelope (NE) and microtubule-organizing centres (MTOCs). During male gametogenesis in Plasmodium, the causative agent of malaria, mitosis is exceptionally rapid and highly divergent. Within 8 min, the haploid male gametocyte genome undergoes three replication cycles (1N to 8N), while maintaining an intact NE. Axonemes assemble in the cytoplasm and connect to a bipartite MTOC-containing nuclear pole (NP) and cytoplasmic basal body, producing eight flagellated gametes. The mechanisms coordinating NE remodelling, MTOC dynamics, and flagellum assembly remain poorly understood.

We identify the SUN1-ALLAN complex as a novel mediator of NE remodelling and bipartite MTOC coordination during *Plasmodium* male gametogenesis. SUN1, a conserved NE protein, localizes to dynamic loops and focal points at the nucleoplasmic face of the spindle poles. ALLAN, a divergent allantoicase, has a location like that of SUN1, and these proteins form a unique complex, detected by live-cell imaging, ultrastructural expansion microscopy, and interactomics. Deletion of either SUN1 or ALLAN genes disrupts nuclear MTOC organization, leading to basal body mis-segregation, defective spindle assembly, and impaired spindle microtubule-kinetochore attachment, but axoneme formation remains intact. Ultrastructural analysis revealed nuclear and cytoplasmic MTOC miscoordination, producing aberrant flagellated gametes lacking nuclear material. These defects block development in the mosquito and parasite transmission, highlighting the essential functions of this complex.
