## Supplementary material for "A novel SUN1-ALLAN complex coordinates segregation of the bipartite MTOC across the nuclear envelope during rapid closed mitosis in Plasmodium": Table S4

### Sheet: combined Allan and SUN1
Supplemental Table 4: Oligonucleotides used in this study for SUN1 and Allantoicase
Name	Sequence (5’ to 3’)	Notes
Primers used for GFP tag construct
T3031 (SUN1)	CCCCGGTACCGAAAGTGGTAATGTATCTGAAAC	KpnI site underlined
T3032 (SUN1)	CCCCGGGCCCCTTTAACTTTCTTATGCATCTTTGAC	ApaI site underlined
Int303 (SUN1)	CAAGAATTGTTCGATGGCATG
T3071 (Allan)	CCCCGGTACCGAGGTTGTAGAAAATCCCTG	KpnI site underlined
T3072 (Allan)	CCCCGGGCCCAGGGGGGATTGATAAAAC	ApaI site underlined
Int307 (Allan)	GCATATGCCTATAGTAATTCGTG
ol492	ACGCTGAACTTGTGGCCG
mCherryP	TTCAGCTTGGCGGTCTGGGT
Primers used for knockout construct
N1511 (SUN1)	CCCCGGGCCCAGGGGAAAGCAACAGCATTG	ApaI site underlined
N1512 (SUN1)	GGGGAAGCTTCCCTTTCTGCCCTTTGGTTT	HindIII site underlined
N1513 (SUN1)	CCCCGAATTCACGGAAAACTATGGTGCCCC	EcoRI site underlined
N1514 (SUN1)	GGGGTCTAGAACGCCCTTTTACTCCTATCTACA	XbaI site underlined
intN151_5 (SUN1)	GCACATTTGATCGTATACATGAC
N1531 (Allan)	CCCCGGGCCCGTTCGTATCTCCATAATTATTAAAGG	ApaI site underlined
N1532 (Allan)	GGGGAAGCTTCGTTAATATTTTTCTTCGCCG	HindIII site underlined
N1533 (Allan)	CCCCGAATTCGATTGGTTTCAATTACCTCCTTG	EcoRI site underlined
N1534 (Allan)	GGGGTCTAGACTATATATGCGCAGGGATATAC	XbaI site underlined
intN153_5 (Allan)	GTGTAATAGCCATCATAATTAAGC
ol248	GATGTGTTATGTGATTAATTCATACAC
Primers used for qRT PCR
hsp70 FW	GTATTATTAATGAACCCACCGCT	PBANKA_081890
hsp70 RV	GAAACATCAAATGTACCACCTCC
arginyl-tRNA FW	TTGATTCATGTTGGATTTGGCT	PBANKA_143420
arginyl-tRNA RV	ATCCTTCTTTGCCCTTTCAG
Allantoicase-FW	ACCCTTGATTCCTCATGTCTTCAA	PBANKA_1304400
Allantoicase-RV	TTTTTCCTGAGCCGGTTGCT
SUN1-FW	GGGCTCTAGAATCATTAGGAGC	PBANKA_1430900
SUN1-RV	TCTCCTGGGAAGTTTGAAGGT
